# Deciphering the patterns and timing of diversification of the genus *Melanastera* (Hemiptera: Psylloidea: Liviidae) in the Neotropics

**DOI:** 10.1101/2024.12.30.630774

**Authors:** Liliya Štarhová Serbina, Daniel Burckhardt, Lenka Petráková Dušátková, Dalva L. Queiroz, Renato Goldenberg, Hannes Schuler, Diana M. Percy, Igor Malenovský

## Abstract

Even after decades of research on diversification in the Neotropics, our understanding of the evolutionary processes shaping Neotropical clades is still incomplete. In the current study, we used different divergence times and likelihood-based methods to investigate the influence of biogeography and host associations on the diversification of the most species-rich Neotropical psyllid genus *Melanastera* (Liviidae) using molecular phylogenetic data from seven gene fragments (four mitochondrial and three nuclear). The putatively monophyletic group of Neotropical *Melanastera* species has an estimated crown node age of 20.2 Ma (ML, CI 20.2–30.6) or 23.2 Ma (BI, 95% HPD 16.6–32.6), with diversification occurring mainly in the Upper Miocene, although some species groups diversified in the Pliocene and Pleistocene. Biogeographic analysis suggests that the Neotropical *Melanastera* originated from the Pacific region of South and Central America. We detected a shift in diversification rates that likely occurred either at the time of origin of *Melanastera* or during the main colonisation of the Atlantic and Amazon Forests, followed by a subsequent slowdown in speciation rates. State-dependent speciation and extinction models revealed a significant relationship between this diversification shift and the shift of *Melanastera* to the plant families Melastomataceae and Annonaceae, reflecting the impact of host switching on speciation rates in this group. This period also coincides with several independent dispersal events from the Atlantic and Amazon Forests to other parts of the Neotropics. Taken together, the results of the current study suggest that diversification of *Melanastera* was facilitated by major shifts to new host families, which may have promoted the dispersal of *Melanastera* into new adaptive zones with subsequent processes of local speciation.
