## Supplemental table S1-S5 for "Deciphering the patterns and timing of diversification of the genus *Melanastera* (Hemiptera: Psylloidea: Liviidae) in the Neotropics"

### Sheet: Table S1 Accession numbers
Table S1. List of the analysed psyllid species with the information on the host plant family and species and the distribution with federal states or provinces in the parantheses. The host plants for which the presence of immatures was confirmed are marked with an asterisk (*). The GenBank accession numbers in bold correspond to the gene fragments that were sequenced in the current study.
	GenBank accession numbers
psyllid taxa	COI	cytb	12S rRNA	16S rRNA	H3	wg	28S rRNA	Host plant family	Host plant species	Distribution	References
Aphalaridae
Lanthanaphalara mira Tuthill, 1969	NC_038111	NC_038111	NC_038111	NC_038111	–	–	–	Solanaceae	Iochroma arborescens	Peru	Ouvrard, 2024; Percy et al. 2018
Liviidae
Euphyllurinae
Euphyllura canariensis Loginova, 1976	MG988739	MG989044	MW218175	MW218201	MW119639	MW119677	MW218400	Oleaceae*	Picconia excelsa	Portugal (Madeira), Spain (Tenerife, Gran Canaria, La Palma)	Bastin et al. 2023; Burckhardt et al. 2024; Ouvrard, 2024; Percy et al. 2018
Liviinae
Liviini
Camarotoscena speciosa (Flor, 1861)	MW119577	MW119607	MW218160	MW218198	MW119636	MW119675	–	Salicaceae*	Populus spp.*	Europe	Burckhardt et al. 2024; Ouvrard, 2024
Paurocephalini
Diclidophlebia fremontiae (Klyver, 1930)	MG988727	MG989029	MW218167	MW218214	–	–	MW218411	Malvaceae*	Fremontodendron californica*	USA (California)	Burckhardt et al. 2024; Burckhardt & Mifsud, 2003; Percy et al. 2018
Klyveria crassiflagellata (Burckhardt, 1996)	MW119579	MW119608	MW218181	MW218229	MW119637	–	MW218426	Malvaceae*	Luehea candicans*, L. microcarpa*, L. paniculata*	Brazil (MS, MG, PR), Paraguay	Burckhardt et al. 2024
K. flaviae Serbina, Malenovský, Queiroz & Burckhardt, 2024	ON732773	ON641148	PP747446	PP747545	PP764417	PP764370	PP747575	Malvaceae	Luehea divaricata, L. grandiflora	Brazil (MS, MG)	Serbina et al. 2024; this study
K. setinervis (Burckhardt, 1996)	MW119597	MW119631	MW218183	MW218231	MW119669	–	MW218428	Malvaceae	Luehea divaricata	Brazil (MG, PR, RS), Paraguay	Burckhardt et al. 2024
Melanastera acuminata Serbina, Malenovský, Queiroz & Burckhardt, 2024	ON732747	ON641118	PP747426	PP747491	PP764398	PP764382	–	Annonaceae*	Guatteria sp.*	Brazil (AM)	Serbina et al. 2024; this study
M. amazonica Serbina, Malenovský, Queiroz & Burckhardt, 2024	ON732748	ON641119	PP747427	PP747492	PP764399	PP764330	PP747557	Annonaceae*, Myristicaceae	Virola sebifera*	Brazil (AM, PA, MT)	Serbina et al. 2024; this study
M. atlantica Serbina, Malenovský, Queiroz & Burckhardt, 2024	ON732815	ON641189	PP747482	PP747544	PP764452	PP764395	PP747605	Melastomataceae*	Miconia cinnamomifolia*, M. cf. petropolitana	Brazil (RJ, PR)	Serbina et al. 2024; this study
M. australis Serbina, Malenovský, Queiroz & Burckhardt, 2024	ON732750	ON641123	PP747428	PP747493	PP764400	PP764383	PP747558	Annonaceae*	Guatteria australis*	Brazil (PR)	Serbina et al. 2024; this study
M. barretoi Serbina, Malenovský, Queiroz & Burckhardt, 2024	ON732783	ON641157	PP747454	PP747517	PP764426	PP764342	PP747583	Annonaceae	Guatteria schomburgkiana	Brazil (MT)	Serbina et al. 2024; this study
M. brasiliensis Serbina, Malenovský, Queiroz & Burckhardt, 2024	ON732752	ON641125	PP747430	PP747495	PP764402	PP764384	PP747560	Annonaceae*	Xylopia brasiliensis*, X. emarginata*, X. sericea*	Brazil (GO, MG, SP)	Serbina et al. 2024; this study
M. brevicauda Serbina, Malenovský, Queiroz & Burckhardt, 2024	ON732754	ON641127	PP747431	PP747496	PP764403	PP764371	–	unknown	unknown	Brazil (MG)	Serbina et al. 2024; this study
M. burchellii Serbina, Malenovský, Queiroz & Burckhardt, 2024	ON732755	ON641128	PP747432	PP747497	PP764404	PP764332	PP747561	Melastomataceae*	Miconia burchellii*	Brazil (GO)	Serbina et al. 2024; this study
M. cabucu Serbina, Malenovský, Queiroz & Burckhardt, 2024	ON732756	ON641129	PP747433	PP747498	PP764405	PP764385	PP747562	Melastomataceae	Miconia formosa	Brazil (PR)	Serbina et al. 2024; this study
M. cacantis Serbina, Malenovský, Queiroz & Burckhardt, 2024	–	ON641130	PP747434	PP747499	PP764406	PP764372	PP747563	Annonaceae*	Annona cacans*	Brazil (MG)	Serbina et al. 2024; this study
M. cannabinae Serbina, Malenovský, Queiroz & Burckhardt, 2024	ON732757	ON641131	PP747435	PP747500	PP764407	PP764353	PP747564	Melastomataceae*	Miconia cannabina*	Brazil (AM), Trinidad	Serbina et al. 2024; this study
M. caramambatai Serbina, Malenovský, Queiroz & Burckhardt, 2024	ON732758	ON641132	PP747436	PP747501	PP764408	PP764387	PP747565	Melastomataceae*	Miconia sp.*	Brazil (RR)	Serbina et al. 2024; this study
M. cinerascentis Serbina, Malenovský, Queiroz & Burckhardt, 2024	ON732759	ON641133	PP747437	–	PP764409	PP764333	PP747566	Melastomataceae*	Miconia cinerascens*, M. pepericarpa*	Brazil (PR)	Serbina et al. 2024; this study
M. clavata Serbina, Malenovský, Queiroz & Burckhardt, 2024	ON732761	ON641135	PP747438	PP747502	PP764410	PP764373	PP747567	Melastomataceae*	Miconia pusilliflora*, M. sellowiana*	Brazil (MG)	Serbina et al. 2024; this study
M. curtisetosa Serbina, Malenovský, Queiroz & Burckhardt, 2024	ON732762	ON641136	PP747439	PP747503	PP764411	PP764374	PP747568	Asteraceae	unknown	Brazil (RS)	Serbina et al. 2024; this study
M. dimorpha Serbina, Malenovský, Queiroz & Burckhardt, 2024	ON732763	ON641137	PP747440	PP747504	PP764412	PP764388	PP747569	Annonaceae*	Guatteria sellowiana*	Brazil (MG)	Serbina et al. 2024; this study
M. discoloris Serbina, Malenovský, Queiroz & Burckhardt, 2024	ON732764	ON641138	PP747441	PP747505	PP764413	PP764334	PP747570	Melastomataceae*	Miconia buddlejoides*, M. discolor*	Brazil (PR)	Serbina et al. 2024; this study
M. duckei Serbina, Malenovský, Queiroz & Burckhardt, 2024	ON732765	ON641139	PP747442	PP747506	PP764414	PP764375	PP747571	Melastomataceae	unknown	Brazil (AM)	Serbina et al. 2024; this study
M. eremanthi Serbina, Malenovský, Queiroz & Burckhardt, 2024	ON732767	ON641141	PP747444	PP747508	PP764415	PP764335	PP747573	Asteraceae*	Eremanthus erythropappus*	Brazil (MG)	Serbina et al. 2024; this study
M. falcata Serbina, Malenovský, Queiroz & Burckhardt, 2024	ON732768	ON641142	PP747445	PP747509	PP764416	PP764336	PP747574	Myristicaceae*	Guatteria ferruginea, Virola sebifera*	Brazil (RR, PA, GO, MT, MG)	Serbina et al. 2024; this study
M. francisi Serbina, Malenovský, Queiroz & Burckhardt, 2024	ON732817	ON641191	PP747484	PP747547	PP764454	PP764356	PP747607	Annonaceae*	Guatteria schomburgkiana*, Xylopia aromatica*	Brazil (RR, MT)	Serbina et al. 2024; this study
M. goldenbergi Serbina, Malenovský, Queiroz & Burckhardt, 2024	ON732780	ON641155	PP747453	PP747515	PP764424	PP764340	PP747582	Melastomataceae*	Miconia manauara*, M. phanerostila*	Brazil (AM)	Serbina et al. 2024; this study
M. granulosi Serbina, Malenovský, Queiroz & Burckhardt, 2024	ON732774	ON641149	PP747447	–	PP764418	PP764337	PP747576	Melastomataceae*	Pleroma granulosum*	Brazil (RJ)	Serbina et al. 2024; this study
M. guatteriae Serbina, Malenovský, Queiroz & Burckhardt, 2024	ON732766	ON641140	PP747443	PP747507	–	PP764363	PP747572	Annonaceae*	Guatteria sellowiana*	Brazil (RR)	Serbina et al. 2024; this study
M. inconspicuae Serbina, Malenovský, Queiroz & Burckhardt, 2024	ON732776	ON641151	PP747449	PP747511	PP764420	PP764338	PP747578	Melastomataceae*	Miconia inconspicua*	Brazil (PR)	Serbina et al. 2024; this study
M. ingariko Serbina, Malenovský, Queiroz & Burckhardt, 2024	ON732777	ON641152	PP747450	PP747512	PP764421	PP764364	PP747579	Melastomataceae*	Miconia chrysophylla*	Brazil (RR)	Serbina et al. 2024; this study
M. itatiaia Serbina, Malenovský, Queiroz & Burckhardt, 2024	ON732778	ON641153	PP747451	PP747513	PP764422	PP764339	PP747580	Melastomataceae	Pleroma granulosum	Brazil (RJ)	Serbina et al. 2024; this study
M. lucens (Burckhardt, Hanson & Madrigal, 2005)	MW119588	MW119617	PP747486	PP747551	PP764460	PP764360	PP747609	Melastomataceae*	Miconia calvescens*	Costa Rica	Burckhardt et al. 2005; Burckhardt et al. 2024
M. macaireae Serbina, Malenovský, Queiroz & Burckhardt, 2024	ON732779	ON641154	PP747452	PP747514	PP764423	–	PP747581	Melastomataceae*	Macairea radula*	Brazil (MG)	Serbina et al. 2024; this study
M. mazzardoae Serbina, Malenovský, Queiroz & Burckhardt, 2024	ON732781	ON641156	–	PP747516	PP764425	PP764341	–	unknown	unknown	Brazil (MT)	Serbina et al. 2024; this study
M. melanocephala Serbina, Malenovský, Queiroz & Burckhardt, 2024	ON732784	ON641158	PP747455	PP747518	PP764427	PP764390	PP747584	Melastomataceae*	Miconia albicans*, M. rubiginosa*	Brazil (RR, GO, MT, MS, MG, PR)	Serbina et al. 2024; this study
M. michali Serbina, Malenovský, Queiroz & Burckhardt, 2024	ON732785	ON641158	PP747456	PP747519	PP764428	PP764391	PP747585	Melastomataceae*	Miconia cf. cephaloides*	Brazil (RR)	Serbina et al. 2024; this study
M. minutiflorae Serbina, Malenovský, Queiroz & Burckhardt, 2024	ON732786	ON641161	PP747458	PP747521	PP764430	PP764343	PP747586	Melastomataceae*	Miconia crenata*, Miconia minutiflora*	Brazil (CE)	Serbina et al. 2024; this study
M. moquiniastri Serbina, Malenovský, Queiroz & Burckhardt, 2024	ON732787	ON641162	PP747459	PP747522	PP764431	PP764344	PP747587	Asteraceae*	Moquiniastrum polymorphum*	Brazil (MG, SP, PR, SC)	Serbina et al. 2024; this study
M. nasuta Serbina, Malenovský, Queiroz & Burckhardt, 2024	ON732790	ON641165	PP747461	PP747524	PP764433	PP764346	PP747589	Annonaceae*	Annona sp.*	Brazil (AM, MT)	Serbina et al. 2024; this study
M. notia Serbina, Malenovský, Queiroz & Burckhardt, 2024	ON732818	ON641192	PP747481	PP747548	–	PP764368	–	Asteraceae*	Moquiniastrum polymorphum*	Brazil (SP, PR, RS)	Serbina et al. 2024; this study
M. obscura Serbina, Malenovský, Queiroz & Burckhardt, 2024	ON732791	ON641166	PP747462	PP747525	PP764434	PP764365	PP747590	Annonaceae*	Annona cacans*	Brazil (MG)	Serbina et al. 2024; this study
M. olgae Serbina, Malenovský, Queiroz & Burckhardt, 2024	ON732792	ON641168	PP747463	PP747526	PP764435	PP764347	PP747591	Annonaceae*	Guatteria punctata*, G. schomburgkiana*	Brazil (MT)	Serbina et al. 2024; this study
M. parva Serbina, Malenovský, Queiroz & Burckhardt, 2024	–	ON641160	PP747457	PP747520	PP764429	PP764377	–	Annonaceae	Xylopia sp.	Brazil (MT)	Serbina et al. 2024; this study
M. pleromatos Serbina, Malenovský, Queiroz & Burckhardt, 2024	ON732805	ON641181	PP747473	PP747536	PP764445	PP764366	–	Melastomataceae*	Pleroma raddianum*, P. sellowianum*	Brazil (PR, RS, SC)	Serbina et al. 2024; this study
M. prasinae Serbina, Malenovský, Queiroz & Burckhardt, 2024	ON732793	ON641169	PP747464	PP747527	PP764436	PP764392	PP747592	Melastomataceae*	Miconia alata*, M. calvescens*, M. prasina*, M. splendens	Brazil (AM, RR, MT, MG)	Serbina et al. 2024; this study
M. pusilliflorae Serbina, Malenovský, Queiroz & Burckhardt, 2024	ON732797	ON641173	PP747465	PP747528	PP764437	PP792771	PP747593	Melastomataceae*	Miconia pusilliflora*	Brazil (MG, PR)	Serbina et al. 2024; this study
M. roraima Serbina, Malenovský, Queiroz & Burckhardt, 2024	ON732775	ON641150	PP747448	PP747510	PP764419	PP764389	PP747577	Annonaceae*	Xylopia sericea*, Guatteria schomburgkiana	Brazil (RR)	Serbina et al. 2024; this study
M. sebiferae Serbina, Malenovský, Queiroz & Burckhardt, 2024	ON732798	ON641174	PP747466	PP747529	PP764438	PP764378	PP747594	Myristicaceae*	Virola sebifera*	Brazil (AM)	Serbina et al. 2024; this study
M. sellowianae Serbina, Malenovský, Queiroz & Burckhardt, 2024	ON732799	ON641175	PP747467	PP747530	PP764439	PP764348	PP747595	Melastomataceae*	Miconia sellowiana*	Brazil (SP, PR)	Serbina et al. 2024; this study
M. sericeae Serbina, Malenovský, Queiroz & Burckhardt, 2024	ON732802	ON641178	PP747471	PP747533	PP764442	PP764351	PP747598	Annonaceae	Xylopia sericea	Brazil (MG, PR)	Serbina et al. 2024; this study
M. simillima Serbina, Malenovský, Queiroz & Burckhardt, 2024	ON732800	ON641176	PP747468	PP747531	PP764440	PP764349	PP747596	Melastomataceae*	Pleroma raddianum *, P. reitzii *	Brazil (PR)	Serbina et al. 2024; this study
M. smithi (Burckhardt, Morais & Picanço, 2006)	MW119591	MW119622	MW218189	MW218210	MW119657	MW119691	–	Melastomataceae*	Miconia calvescens*	Brazil (MG)	Burckhardt et al. 2006; Burckhardt et al. 2024
M. spinosa Serbina, Malenovský, Queiroz & Burckhardt, 2024	ON732803	ON641179	PP747469	PP747534	PP764443	PP764393	–	Melastomataceae	unknown	Brazil (AM)	Serbina et al. 2024; this study
M. stanopekari Serbina, Malenovský, Queiroz & Burckhardt, 2024	ON732816	ON641190	PP747483	PP747546	PP764453	PP764396	PP747606	Myristicaceae	?Virola sp.	Brazil (RR)	Serbina et al. 2024; this study
M. tibialis Serbina, Malenovský, Queiroz & Burckhardt, 2024	ON732804	ON641180	PP747472	PP747535	PP764444	PP764379	PP747599	Melastomataceae*	Pleroma sp.*	Brazil (SP)	Serbina et al. 2024; this study
M. tijuca Serbina, Malenovský, Queiroz & Burckhardt, 2024	ON732801	ON641177	PP747470	PP747532	PP764441	PP764350	PP747597	unknown	unknown	Brazil (RJ)	Serbina et al. 2024; this study
M. trematos Serbina, Malenovský, Queiroz & Burckhardt, 2024	ON732806	ON641182	PP747474	PP747537	PP764446	PP764367	–	Cannabaceae*	Trema micrantha*	Brazil (MS, MG, SP, PR, SC)	Serbina et al. 2024; this study
M. trianae Serbina, Malenovský, Queiroz & Burckhardt, 2024	ON732807	ON641183	PP747475	PP747538	PP764447	PP764352	PP747600	Melastomataceae*	Miconia trianae*	Brazil (MG)	Serbina et al. 2024; this study
M. tristis Serbina, Malenovský, Queiroz & Burckhardt, 2024	ON732809	ON641184	PP747477	PP747540	PP764449	PP764354	PP747602	Melastomataceae*	Miconia cf. paniculata*, M. tristis*, M. pusilliflora	Brazil (MG, RJ, SP, PR)	Serbina et al. 2024; this study
M. truncata Serbina, Malenovský, Queiroz & Burckhardt, 2024	ON732813	ON641187	PP747478	PP747541	PP764450	PP764355	PP747603	Melastomataceae	Miconia cinerascens	Brazil (PR)	Serbina et al. 2024; this study
M. tubuligera Serbina, Malenovský, Queiroz & Burckhardt, 2024	ON732746	ON641117	PP747425	PP747490	PP764397	PP764329	PP747556	Annonaceae	Guatteria schomburgkiana, Xylopia aromatica	Brazil (MT, MG)	Serbina et al. 2024; this study
M. umbripennis Serbina, Malenovský, Queiroz & Burckhardt, 2024	ON732819	ON641193	PP747479	PP747542	PP764455	PP764369	–	unknown	unknown	Brazil (AM)	Serbina et al. 2024; this study
M. variegata Serbina, Malenovský, Queiroz & Burckhardt, 2024	ON732814	ON641188	PP747480	PP747543	PP764451	PP764394	PP747604	Annonaceae*	Guatteria sp.*	Brazil (AM, RR)	Serbina et al. 2024; this study
M. virolae Serbina, Malenovský, Queiroz & Burckhardt, 2024	ON732751	ON641124	PP747429	PP747494	PP764401	PP764331	PP747559	Myristicaceae*	Virola bicuhyba*	Brazil (PI)	Serbina et al. 2024; this study
M. xylopiae Serbina, Malenovský, Queiroz & Burckhardt, 2024	ON732788	ON641163	PP747460	PP747523	PP764432	PP764345	PP747588	Annonaceae*	Xylopia aromatica*, X. nitida*	Brazil (AM, RR, BA, GO, MT, MS, MG, SP)	Serbina et al. 2024; this study
M. sp. BE01	MG988731	MG989032	PP747488	PP747553	PP764462	PP764381	PP747611	Annonaceae	Xylopia frutescens	Belize	Percy et al. 2018; this study
M. sp. CR01	MG988732	MG989034	PP747485	PP747550	PP764459	PP764359	PP747608	Myristicaceae	Virola sp.	Costa Rica	this study
M. sp. CR02	MG988734	MG989036	PP747487	PP747552	PP764461	PP764361	PP747610	Melastomataceae*	Miconia sp.*	Costa Rica	Percy et al. 2018; this study
M. sp. CR03	MG988730	MG989033	PP747489	PP747554	PP764463	PP764362	PP747612	Melastomataceae	Miconia trinervia	Costa Rica	Percy et al. 2018; this study
M. sp. Ecuador	ON738442	ON768809	–	PP747549	PP764456	PP764376	–	unknown	unknown	Ecuador (Piñas)	this study
M. sp. Venezuela	MW119595	–	MW218178	MW218211	MW119664	MW119697	–	Myristicaceae	Virola sp.	Venezuela (Aragua)	Burckhardt et al. 2024

### Sheet: Table S2 Primers and conditions
Table S2. Primers and PCR conditions.
Gene	Primer set	Primer sequence (5'-3')	Amplicon size (bp)	PCR conditions	Round in nested PCR	Reference
COI	mtd6-F	GGAGGATTTGGAAATTGATTAGTTCC	472	RT-PCR: 94°C for 3 minutes; 40 cycles of 92°C for 30 seconds,	First	Simon et al. 1994; Percy, 2018
	mtd9-R	CCCGGTAAAATTAAAATATAAACTTC		55°C for 30 seconds and 72°C for 1 minute; 72°C for 10 minutes	First
	doa_CO1_F1	TMATTGAYCAAGGAGTAGGWAC		Nested PCR: 94°C for 3 minutes;	Second	Burckhardt et al., 2024
	doa_CO1_F2	CAAGGAGTAGGWACAGGRTGAAC		20 cycles of 92°C for 30 seconds, 60°C for 20 seconds (descrease by 0.5°C/ cycle) and 72°C for 1 minute;	Second
	doa_CO1_R1	AGTAGTATAGTGATAGCTCCAGC		20 cycles of 92°C for 30 seconds, 54°C for 20 seconds and 72°C for 1 minute; 72°C for 10 minutes	Second
	doa_CO1_R2	ATTGCTCCTGCTAATACTGGAAG		94°C for 3 minutes; 40 cycles of 92°C for 30 seconds, 59°C for 30 seconds and 72°C for 1 minute;	Second
				72°C for 10 minutes
cytb	cytBf	TGAGGNCAAATATCHTTYTGA	385	RT-PCR: 94°C for 3 minutes; 40 cycles of 92°C for 30 seconds,	First	Timmermans et al. 2010; Percy, 2018
	cytBr	GCAAATARRAARTATCATTCDG		53°C for 30 seconds and 72°C for 1 minute; 72°C for 10 minutes	First
	doa_cytb_F1	ACTTGACTATGRGGAGGRTTTG		Nested PCR: 94°C for 3 minutes;	Second	Burckhardt et al., 2024
	doa_cytb_F2	ACTATGAGGAGGGTTCGCAGTTG		20 cycles of 92°C for 30 seconds, 58°C for 20 seconds (descrease by 0.5°C/ cycle) and 72°C for 1 minute;	Second
	doa_cytb_R1	GGRGTTCTTATAGGATTGGC		20 cycles of 92°C for 30 seconds, 52°C for 20 seconds and 72°C for 1 minute; 72°C for 10 minutes	Second
				94°C for 3 minutes; 40 cycles of 92°C for 30 seconds, 57°C for 30 seconds and 72°C for 1 minute;
				72°C for 10 minutes
H3	H3a-F	ATGGCTCGTACCAAGCAGAC(ACG)GC	350	RT-PCR: 94°C for 3 minutes; 40 cycles of 92°C for 30 seconds,	First	Colgan et al., 1998
	H3a-R	ATATCCTT(AG)GGCAT(AG)AT(AG)GTGAC		53°C for 30 seconds and 72°C for 1 minute; 72°C for 10 minutes	First
	H3_newF	TCNACCGGAGGNAARGCTC		Nested PCR: 94°C for 3 minutes;	Second	Burckhardt et al., 2024
	H3_newR	ATGATRGTNACWCGCTTGGCG		20 cycles of 92°C for 30 seconds, 58°C for 20 seconds (descrease by 0.5°C/ cycle) and 72°C for 1 minute;	Second
				20 cycles of 92°C for 30 seconds, 52°C for 20 seconds and 72°C for 1 minute; 72°C for 10 minutes
				94°C for 3 minutes; 40 cycles of 92°C for 30 seconds, 58°C for 30 seconds and 72°C for 1 minute;
				72°C for 10 minutes
wg	PswgF	ACATGYTGGATGAGAYTACCA	268	RT-PCR: 94°C for 3 minutes; 30 cycles of 94°C for 30 seconds,	First	Hall et al., 2010
	PswgF	TCTTGTGTTCTATAACCACGCCCAC		58°C for 30 seconds and 72°C for 1 minute; 72°C for 10 minutes	First
	wg_F2	ARGATCGATTTGAYGGTGCKTCTC		Nested PCR: 94°C for 3 minutes;	Second	Burckhardt et al., 2024
	wg_R2	CCACAACACATYAGATCACAACC		20 cycles of 92°C for 30 seconds, 63°C for 20 seconds (descrease by 0.5°C/ cycle) and 72°C for 1 minute;	Second
				20 cycles of 92°C for 30 seconds, 57°C for 20 seconds and 72°C for 1 minute; 72°C for 10 minutes
				94°C for 3 minutes; 40 cycles of 94°C for 30 seconds, 62°C for 30 seconds and 72°C for 1 minute;
				72°C for 10 minutes
12S rRNA	16SaDPf3	ACTAATTATTATGCTACCTTTGTA	1150	RT-PCR: 94°C for 3 minutes; 40 cycles of 92°C for 30 seconds,	First	D. Percy
	12SaiDP	AAACTAGGATTAGATACCCTA		48°C for 30 seconds and 72°C for 1 minute; 72°C for 10 minutes	First
	12S_trioza_F	ATTTACCTAAGCATTGAGCAG		Nested PCR: 94°C for 3 minutes;	Second	Burckhardt et al., 2024
	12S_new_R	ATGTTAGGTCAAGGTGC		20 cycles of 92°C for 30 seconds, 50°C for 20 seconds (descrease by 0.5°C/ cycle) and 72°C for 1 minute;	Second
				20 cycles of 92°C for 30 seconds, 44°C for 20 seconds and 72°C for 1 minute; 72°C for 10 minutes
				94°C for 3 minutes; 40 cycles of 92°C for 30 seconds, 53°C for 30 seconds and 72°C for 1 minute;
				72°C for 10 minutes
	12Sma	CTGGGATTAGATACCCTGTTAT	375	RT-PCR: 94°C for 3 minutes; 40 cycles of 92°C for 30 seconds,		Cook et al. 2004
	12Smb	CAGAGAGTGACGGGCGATTTGT		48°C for 30 seconds and 72°C for 1 minute; 72°C for 10 minutes
16S rRNA	ND1AColP	GGACCCTTACGTAATTGAATATAACCT	813	RT-PCR: 94°C for 3 minutes; 40 cycles of 92°C for 30 seconds,	First	D. Percy
	16SarP	TGACTGTTTAACAAAAACAT		48°C for 30 seconds and 72°C for 1 minute; 72°C for 10 minutes	First
	16S_trioza_F	AAGATAGAARCCRACCTG		Nested PCR: 94°C for 3 minutes;	Second	Burckhardt et al., 2024
	16S_trioza_R	TRACTGTACAAAGGTAGC		20 cycles of 92°C for 30 seconds, 50°C for 20 seconds (descrease by 0.5°C/ cycle) and 72°C for 1 minute;	Second
				20 cycles of 92°C for 30 seconds, 44°C for 20 seconds and 72°C for 1 minute; 72°C for 10 minutes
				94°C for 3 minutes; 40 cycles of 92°C for 30 seconds, 52°C for 30 seconds and 72°C for 1 minute;
				72°C for 10 minutes
28S rRNA	28S F2_F	GGGACCCGTCTTGAAACAC	574	RT-PCR: 94°C for 3 minutes; 40 cycles of 92°C for 30 seconds,	First	Hillis & Dixon (1991); Cryan et al. 2000
	28S F3_extR	GTAGCTCGGCGTTTGGTTC		50°C for 30 seconds and 72°C for 1 minute; 72°C for 10 minutes	First	Burckhardt et al., 2024
	28S_internal_F	GGCGWAAWGAAAKTGAAARG		Nested PCR: 94°C for 3 minutes;	Second	Burckhardt et al., 2024
	28S_internal3_R	GTTCTGCTTACCAAAATTG		20 cycles of 92°C for 30 seconds, 56°C for 20 seconds (descrease by 0.5°C/ cycle) and 72°C for 1 minute;	Second
				20 cycles of 92°C for 30 seconds, 50°C for 20 seconds and 72°C for 1 minute; 72°C for 10 minutes
				94°C for 3 minutes; 40 cycles of 92°C for 30 seconds, 55°C for 30 seconds and 72°C for 1 minute;
				72°C for 10 minutes

### Sheet: Table S3 BioGeoBEARS 
Table S3. BioGeoBEARS dispersal multiplier matrices used in this study. A, Paraná region; B, Chacoan region; C, Boreal Brazilian region; D, South American transition zone; E, Mesoamerican region; F, Palaearctic region; G, Pacific region; H, Southeastern Amazoanian region, I, Californian region.
A	B	C	D	E	F	G	H	I
1	1	0.5	0.5	0.1	0.1	0.1	0.5	0.1
1	1	1	1	0.1	0.1	0.5	1	0.1
0.5	1	1	1	0.5	0.1	1	1	0.5
0.5	1	1	1	0.1	0.1	0.5	1	0.1
0.1	0.1	0.5	0.1	1	0.1	0.5	0.1	1
0.1	0.1	0.1	0.1	0.1	1	0.1	0.1	0.1
0.5	0.5	1	0.5	0.5	0.1	1	0.5	0.5
0.5	1	1	1	0.1	0.1	0.5	1	0.1
0.1	0.1	0.5	0.1	1	0.1	0.5	0.1	1
A	B	C	D	E	F	G	H	I
1	1	0.1	0.5	0.1	0.1	0.1	0.5	0.1
1	1	0.1	1	0.1	0.1	0.1	1	0.1
0.1	0.1	1	0.1	0.1	0.1	1	0.1	0.1
0.5	1	0.1	1	0.1	0.1	0.1	1	0.1
0.1	0.1	0.1	0.1	1	0.1	0.5	0.1	1
0.1	0.1	0.1	0.1	0.1	1	0.1	0.1	0.1
0.1	0.1	1	0.1	0.5	0.1	0.5	0.1	0.5
0.5	1	0.1	1	0.1	0.1	0.1	1	0.1
0.1	0.1	0.1	0.1	1	0.1	0.5	0.1	1
A	B	C	D	E	F	G	H	I
1	1	0.5	0.5	0.1	0.1	0.5	0.5	0.1
1	1	1	1	0.1	0.1	0.5	1	0.1
0.5	1	1	1	0.1	0.1	0.1	1	0.1
0.5	1	1	1	0.1	0.1	0.5	1	0.1
0.1	0.1	0.1	0.1	1	0.1	0.5	0.1	1
0.1	0.1	0.1	0.1	0.1	1	0.1	0.1	0.1
0.5	0.5	1	0.5	0.5	0.1	0.5	0.5	0.5
0.5	1	1	1	0.1	0.1	0.5	1	0.1
0.1	0.1	0.1	0.1	1	0.1	0.5	0.1	1
A	B	C	D	E	F	G	H	I
1	1	0.5	0.5	0.1	0.1	0.1	0.5	0.1
1	1	1	1	0.1	0.1	0.1	1	0.1
0.5	1	1	1	0.1	0.1	0.1	1	0.1
0.5	1	1	1	0.1	0.1	0.1	1	0.1
0.1	0.1	0.1	0.1	1	0.1	0.1	0.1	1
0.1	0.1	0.1	0.1	0.1	1	0.1	0.1	0.1
0.1	0.1	0.1	0.1	0.1	0.1	0.1	0.1	0.1
0.5	1	1	1	0.1	0.1	0.1	1	0.1
0.1	0.1	0.1	0.1	1	0.1	0.1	0.1	1
A	B	C	D	E	F	G	H	I
1	1	0.5	0.5	0.1	0.1	0.5	0.5	0.1
1	1	1	1	0.1	0.1	0.5	1	0.1
0.5	1	1	1	0.1	0.1	1	1	0.1
0.5	1	1	1	0.1	0.1	0.5	1	0.1
0.1	0.1	0.1	0.1	1	0.1	0.1	0.1	1
0.1	0.1	0.1	0.1	0.1	1	0.1	0.1	0.1
0.5	0.5	1	0.5	0.1	0.1	0.1	0.5	0.1
0.5	1	1	1	0.1	0.1	0.5	1	0.1
0.1	0.1	0.1	0.1	1	0.1	0.1	0.1	1
A	B	C	D	E	F	G	H	I
1	1	0.5	0.5	0.1	0.1	0.5	0.5	0.1
1	1	1	1	0.1	0.1	0.5	1	0.1
0.5	1	1	1	0.5	0.1	1	1	0.5
0.5	1	1	1	0.1	0.1	0.5	1	0.1
0.1	0.1	0.5	0.1	1	0.1	0.5	0.1	1
0.1	0.1	0.1	0.1	0.1	1	0.1	0.1	0.1
0.5	0.5	1	0.5	0.5	0.1	0.5	0.5	0.5
0.5	1	1	1	0.1	0.1	0.5	1	0.1
0.1	0.1	0.5	0.1	1	0.1	0.5	0.1	1
A	B	C	D	E	F	G	H	I
1	1	0.5	0.5	0.1	0.1	0.5	0.5	0.1
1	1	1	1	0.1	0.1	0.5	1	0.1
0.5	1	1	1	0.1	0.1	1	1	0.1
0.5	1	1	1	0.1	0.1	0.5	1	0.1
0.1	0.1	0.1	0.1	1	0.1	0.1	0.1	1
0.1	0.1	0.1	0.1	0.1	1	0.1	0.1	0.1
0.5	0.5	1	0.5	0.1	0.1	0.1	0.5	0.1
0.5	1	1	1	0.1	0.1	0.5	1	0.1
0.1	0.1	0.1	0.1	1	0.1	0.1	0.1	1
A	B	C	D	E	F	G	H	I
1	1	0.5	0.5	0.1	0.1	0.5	0.5	0.1
1	1	1	1	0.1	0.1	0.5	1	0.1
0.5	1	1	1	0.1	0.1	1	1	0.1
0.5	1	1	1	0.1	0.1	0.5	1	0.1
0.1	0.1	0.1	0.1	1	0.1	0.1	0.1	1
0.1	0.1	0.1	0.1	0.1	1	0.1	0.1	0.1
0.5	0.5	1	0.5	0.1	0.1	0.1	0.5	0.1
0.5	1	1	1	0.1	0.1	0.5	1	0.1
0.1	0.1	0.1	0.1	1	0.1	0.1	0.1	1

### Sheet: Table S4 Characteristics
Table S4. Characteristics of the multi-locus dataset.
Gene fragment	Number of species [N (%)]	Gblocked length (bp)
COI	72 (97.3)	468
cytb	73 (98.6)	390
12S rRNA	69 (93.2)	636
16S rRNA	71 (95.9)	583
H3	70 (94.6)	341
wg	66 (89.2)	292
28S rRNA	61 (82.4)	512
Total	74 (100)	3222

### Sheet: Table S5 Sum divergence times
Table S5. Summary of divergence time estimates. ML = Maximum likelihood; BI = Bayesian inference. Upper and lower bounds of confidence intervals (CI) for ML, and 95% highest posterior density (HPD) intervals for BI are shown in parentheses.
	Age estimations (Ma)
Clade/group	ML	BI (Yule prior)
Liviidae	29.5 (25.4–35.2)	38.5 (28.4–50.8)
Liviinae	25.4 (25.4–35.2)	36.9 (26.6–51.1)
Paurocephalini	21.9 (21.9–31.8)	31.5 (22.8–44.5)
origin of Melanastera	21.9 (21.9–31.8)	28.3 (19.6–38.6)
Melanastera clade	20.2 (20.2–30.6)	23.2 (16.6–32.6)
Melanastera sp. CR01 (stem 3)	16.7 (16.7–28.1)	20.2 (14.6–28.7)
clade 'Melanastera crown'	14.8 (14.8–26.8)	17.2 (12.2–24.3)
M. trematos	14.1 (14.1–26.2)	15.7 (11.0–22.0)
MI	18.8 (15.8–26.8)	–
MII	15.8 (15.8–27.3)	20.2 (13.9–28.7)
MIII	11.0 (11.0–24.1)	10.0 (6.6–14.5)
MIV	13.3 (13.3–25.7)	14.1 (9.9–19.6)
MV	12.1 (12.1–24.9)	13.5 (9.5–18.7)
MVI	11.7 (11.7–24.6)	12.9 (9.1–18.0)
MVII	–	13.3 (9.4–18.3)
